# Combined analysis of the time-resolved transcriptome and proteome of plant pathogen *Xanthomonas oryzae* pv. *oryzae*

**DOI:** 10.1101/2020.10.02.324541

**Authors:** Seunghwan Kim, Wooyoung Eric Jang, Min-Sik Kim, Jeong-Gu Kim, Lin-Woo Kang

## Abstract

*Xanthomonas oryzae* pv. *oryzae* (Xoo) is a plant pathogen responsible for causing bacterial blight in rice. The immediate alterations in Xoo upon initial contact with rice are essential for pathogenesis. We studied time-resolved genome-wide gene expression in pathogenicity-activated Xoo cells at the transcriptome and proteome levels. The early response genes of Xoo include genes related to cell motility, inorganic ion transport, and effectors. The alteration of gene expression is initiated as early as few minutes after the initial interaction and changes with time. The time-resolved comparison of the transcriptome and proteome shows the differences between transcriptional and translational expression peaks in many genes, although the overall expression pattern of mRNAs and proteins is conserved. The discrepancy suggests an important role of translational regulation in Xoo at the early stages of pathogenesis. The gene expression analysis using time-resolved transcriptome and proteome provides unprecedented valuable information regarding Xoo pathogenesis.
