## Supplementary_Tables for "Combined analysis of the time-resolved transcriptome and proteome of plant pathogen *Xanthomonas oryzae* pv. *oryzae*": Table_S5_The number of genes_consistantly_up_and_down.xlsx

### Sheet: Constantly up or down-regulated
Table S5. The number of consistently up- and downregulated genes for 120 min
	P-activated/control (Transcriptome)		P-activated/control (Proteome)
	Number of genes	(%)	Number of genes	(%)
20% up-regulated in all time	156	3.29601	75	1.58462
50% up-regulated in all time	41	0.866258	32	0.676104
2-fold up-regulated in all time	11	0.232411	8	0.169026
20% down-regulated in all time	94	1.98606	87	1.83816
50% down-regulated in all time	18	0.380308	1	0.0211282
2-fold down-regulated in all time	0	0	0	0
