## Supplementary_Tables for "Combined analysis of the time-resolved transcriptome and proteome of plant pathogen *Xanthomonas oryzae* pv. *oryzae*": Table_S7_The list of proteins_50%_down.xlsx

### Sheet: 50% down-regulated proteins
Table S7. The list of genes having 50% downregulated proteins at 30 min in the duplicate proteome datasets.
				P-activated/control (RNASeq)									P-activated/control (Proteome)
				0 min	5 min	10 min	15 min	30 min	45 min	60 min	90 min	120 min	0 min	30 min	30 min	60 min	60 min	90 min	90 min	120 min	120 min
Old locus tag	Gene name	Protein name	COG	R0	R5	R10	R15	R30	R45	R60	R90	R120	P0	P30	P30_2	P60	P60_2	P90	P90_2	P120	P120_2
XOO1283	XOO1283	sigma-54 modulation protein	J	1	1.30175	1.58916	1.32131	0.923256	0.763981	0.918093	0.399825	0.477371	1	0.187292	0.44787	0.235668	0.19727	0.18467	0.185977	0.185961	0.344728
XOO0020	XOO0020	IS1479 transposase	L	1	1.23827	1.15771	1.16897	1.15473	1.24483	1.2718	0.353926	0.934706	1	0.290209	0.383825	0.180223	0.503196	0.291868	0.432397	0.319282	0.592305
XOO4408	tatA	twin-arginine translocation protein TatA	U	1	1.56313	1.98869	1.44342	1.12565	1.14855	1.17831	1.36845	1.33962	1	0.354249	0.196589	0.469434	0.292192	0.459609	0.229523	0.569337	0.533444
XOO3828	mraY	phospho-N-acetylmuramoyl-pentapeptide-transferase	M	1	1.37551	1.08251	1.28239	1.27794	1.52722	1.35785	1.39341	1.13711	1	0.35899	0.421041	0.585385	0.353313	0.493808	0.431031	0.578758	0.680811
XOO0485	catD	b-ketoadipate enol-lactone hydrolase	R	1	0.7208	0.588514	0.606526	0.499331	0.543009	0.593539	0.721246	0.648892	1	0.360524	0.137445	0.42276	0.430955	0.251252	0.3643	0.287761	0.517297
XOO4133	CtaA	hypothetical protein	O	1	1.19004	0.796052	0.891751	0.824602	1.12677	1.25704	0.994763	0.951925	1	0.362848	0.388312	0.595069	0.53218	0.614771	0.533282	0.64969	0.691898
XOO2936	MiaA	isopentenyl transferase	J	1	0.907171	0.916898	0.830873	1.19991	0.551331	0.614944	0.552916	0.859926	1	0.396156	0.325375	0.300991	0.200643	0.239995	0.156688	0.519671	0.335364
XOO2170	malE	sugar ABC transporter substrate-binding protein	G	1	1.26861	1.26313	1.08987	1.01107	0.996809	1.05553	1.4125	1.72683	1	0.396916	0.470524	0.523289	0.541522	0.523323	0.540255	0.46058	0.903345
XOO0773	uptC	type II secretion system protein-like protein	NU	1	1.00058	0.778743	0.679086	0.766574	0.82394	0.790213	1.01453	0.992266	1	0.40389	0.344829	0.508541	0.669289	0.503008	0.677519	0.611735	0.91795
XOO2412	zipA	cell division protein ZipA	D	1	1.31965	1.16627	1.15733	1.04243	1.30907	1.31989	1.01944	0.788935	1	0.425635	0.471022	0.53804	0.465684	0.527021	0.432524	0.488088	0.655762
XOO1077	XOO1077	cellulase S		1	0.762694	0.81786	0.794188	0.76355	0.566003	0.504797	0.526956	0.716324	1	0.429127	0.484894	0.388459	0.480913	0.306197	0.505461	0.324361	0.698377
XOO3297	mesJ	cell cycle protein	D	1	1.31756	0.803935	0.892232	0.717681	0.871308	0.964723	1.08963	0.940122	1	0.431735	0.3754	0.507806	0.625346	0.538708	0.618879	0.506678	0.751514
XOO4336	metR	MetE/MetH family transcriptional regulator	K	1	1.61853	1.67995	1.48398	1.32947	1.41636	1.34117	0.935	0.977196	1	0.450454	0.503559	0.496245	0.573435	0.587641	0.63909	0.628078	0.790244
XOO1387	GlnA	glutamine synthetase	E	1	0.725782	0.99702	0.755524	0.881285	0.595614	0.530395	0.979158	0.893993	1	0.450976	0.492951	0.594109	0.608513	0.581626	0.584252	0.590844	0.685426
XOO2149	dsbE	C-type cytochrome biogenesis protein/thioredoxin	OC	1	0.652766	0.420808	0.479953	0.493564	0.596189	0.549358	0.979955	0.947637	1	0.458701	0.214959	0.624846	0.662993	0.63933	0.722244	0.786704	0.978868
XOO2917	dgoA	2-dehydro-3-deoxy-6-phosphogalactonate aldolase	G	1	0.541066	0.467221	0.486636	0.349707	0.420534	0.414521	0.701832	0.729739	1	0.470153	0.38412	0.688848	0.679622	1.14371	0.507259	0.679852	0.68316
XOO3203	XOO3203	hypothetical protein	R	1	0.937058	0.888134	0.87806	0.72147	0.732722	0.686328	0.815636	0.740763	1	0.503317	0.459421	0.558726	0.564994	0.595764	0.601649	0.559945	0.716105
